# OrthoGuide: A database for rooting inference of orthologous genes

**DOI:** 10.1101/2025.10.20.683520

**Authors:** João V. F. Cavalcante, Gleison M. de Azevedo, Diego Marques-Coelho, Danilo O. Imparato, Mauro A. A. Castro, Rodrigo J. S. Dalmolin

## Abstract

Orthology has proven to be a valuable proxy for the study of the evolution of biological systems, such as metabolic pathways and gene regulatory networks. Genes within the same orthologous group typically share the same evolutionary history, reflecting their common ancestry. To leverage this property, several tools and databases, most notably the COG database, have been developed to support evolutionary analyses based on orthology information. Building on these resources, we previously developed the Bridge algorithm to infer the evolutionary root of genes by analyzing the distribution of orthologous groups in a phylogenetic tree. Here, we introduce OrthoGuide, a database and web application that provides rooting information for all COGs across eight model species, as inferred by the Bridge algorithm. The web application and the database are hosted at https://dalmolingroup.imd.ufrn.br/orthoguide/.

**Significance Statement:** Understanding the evolutionary origin of genes is fundamental for systems biology but is often obstructed by computationally complex bioinformatic workflows. This creates a bottleneck for many researchers. OrthoGuide directly addresses this challenge by providing a public, pre-computed database of evolutionary rooting data for all genes across eight eukaryotic model organisms. Our web application eliminates the need for user-side computation. OrthoGuide delivers instant results as well as interactive visualizations. This resource democratizes access to evolutionary analyses based on orthology information, enabling a broader scientific community to rapidly translate simple gene lists into insights about the assembly of biological systems.
