## Supplemental Table 1 for "OrthoGuide: A database for rooting inference of orthologous genes"

### Sheet: Sheet1
Gene	Root Clade	Root ID	COG ID
TAS2R8	Coelacanthimorpha	19	NOG23786
TAS2R10	Coelacanthimorpha	19	NOG23786
TAS2R7	Coelacanthimorpha	19	NOG23786
TAS2R9	Coelacanthimorpha	19	NOG23786
TAS2R3	Coelacanthimorpha	19	NOG23786
TAS2R4	Coelacanthimorpha	19	NOG23786
TAS2R5	Coelacanthimorpha	19	NOG23786
TAS2R16	Coelacanthimorpha	19	NOG23786
TAS2R60	Coelacanthimorpha	19	NOG23786
TAS2R42	Coelacanthimorpha	19	NOG23786
TAS2R1	Coelacanthimorpha	19	NOG23786
TAS2R19	Coelacanthimorpha	19	NOG23786
TAS2R31	Coelacanthimorpha	19	NOG23786
TAS2R13	Coelacanthimorpha	19	NOG23786
TAS2R41	Coelacanthimorpha	19	NOG23786
TAS2R40	Coelacanthimorpha	19	NOG23786
TAS2R39	Coelacanthimorpha	19	NOG23786
TAS2R50	Coelacanthimorpha	19	NOG23786
TAS2R43	Coelacanthimorpha	19	NOG23786
TAS2R46	Coelacanthimorpha	19	NOG23786
TAS2R20	Coelacanthimorpha	19	NOG23786
TAS2R14	Coelacanthimorpha	19	NOG23786
TAS2R30	Coelacanthimorpha	19	NOG23786
TAS2R38	Coelacanthimorpha	19	NOG23786
P2RY1	Actinopterygii	20	NOG09822
P2RY4	Actinopterygii	20	NOG258602
CALHM1	Tunicata	21	NOG254320
CHRM3	Cnidaria	26	KOG4220
HTR3B	Cnidaria	26	KOG3645
HTR3C	Cnidaria	26	KOG3645
HTR3A	Cnidaria	26	KOG3645
HTR3D	Cnidaria	26	KOG3645
HTR3E	Cnidaria	26	KOG3645
GABRA4	Cnidaria	26	KOG3644
GABRA6	Cnidaria	26	KOG3644
GABRA5	Cnidaria	26	KOG3644
GABRA3	Cnidaria	26	KOG3644
GABRA1	Cnidaria	26	KOG3644
GABRA2	Cnidaria	26	KOG3644
ASIC2	Porifera	29	KOG4294
SCNN1G	Porifera	29	KOG4294
SCNN1B	Porifera	29	KOG4294
SCNN1A	Porifera	29	KOG4294
PDE1B	Porifera	29	KOG3688
PDE1C	Porifera	29	KOG3688
PDE1A	Porifera	29	KOG3688
GNG13	Porifera	29	KOG4119
HTR1E	Choanoflagellata	30	KOG3656
HTR1A	Choanoflagellata	30	KOG3656
HTR1F	Choanoflagellata	30	KOG3656
HTR1B	Choanoflagellata	30	KOG3656
HTR1D	Choanoflagellata	30	KOG3656
TAS1R1	Choanoflagellata	30	KOG1056
TAS1R3	Choanoflagellata	30	KOG1056
GRM1	Choanoflagellata	30	KOG1056
TAS1R2	Choanoflagellata	30	KOG1056
GRM4	Choanoflagellata	30	KOG1056
TRPM5	Choanoflagellata	30	KOG3614
PKD2L1	Choanoflagellata	30	KOG3599
PKD1L3	Choanoflagellata	30	KOG3599
GABBR2	Choanoflagellata	30	KOG1055
GABBR1	Choanoflagellata	30	KOG1055
ITPR3	Choanoflagellata	30	KOG3533
P2RX3	Choanoflagellata	30	NOG04418
P2RX2	Choanoflagellata	30	NOG04418
KCNK5	Fungi	31	KOG1418
GNAT3	Discoba	34	KOG0082
GNB3	Discoba	34	KOG0286
CACNA1C	Discoba	34	KOG2301
SCN3A	Discoba	34	KOG2301
CACNA1A	Discoba	34	KOG2301
SCN2A	Discoba	34	KOG2301
SCN9A	Discoba	34	KOG2301
PLCB2	Discoba	34	KOG0169
PLCB1	Discoba	34	KOG0169
PLCB4	Discoba	34	KOG0169
PLCB3	Discoba	34	KOG0169
HCN4	SAR	36	KOG0498
ENTPD2	SAR	36	COG5371
ADCY8	Metamonada	37	COG2114
ADCY6	Metamonada	37	COG2114
ADCY4	Metamonada	37	COG2114
PKD1L3	Metamonada	37	KOG3272
PRKACA	Metamonada	37	KOG0616
PRKACB	Metamonada	37	KOG0616
PRKACG	Metamonada	37	KOG0616
